# Centromeric variation is shared across ploidy barriers in *Alnus glutinosa* agg

**DOI:** 10.64898/2026.04.21.719804

**Authors:** Jörn F. Gerchen, Bohumil Mandák, Milena Melnyk, Filip Kolář

## Abstract

Polyploidy is often thought to cause immediate reproductive isolation due to sterility and inviability of inter-ploidy offspring. However, recent research demonstrated genome-wide introgression in natural populations of diploids and tetraploids. Yet, it still remains unknown whether introgression varies in strength along the genome and what are the forces underlying such variation. Here we analyzed whole-genome resequencing data from natural populations of the Alder tree, *Alnus glutinosa* agg., which includes a widespread diploid lineage found across large parts of Europe and two autotetraploid lineages with more limited ranges on the Balkan and Iberian Peninsulas. Our sampling involved mixed-ploidy populations, where diploids, triploids and tetraploids co-occur as well as ploidy pure populations. We identified genomic regions of increased admixture, which coincide with putative locations of centromeres. We hypothesize that this pattern of shared variation at pericentromeric regions involves centromere drive, which happens when centromeres increase the likelihood of being included in the oocyte during female meiosis and which has been studied in only a few plant species. While it was previously suggested that centromere drive could cause reproductive isolation and speciation, here we propose that driving centromeres could be able to lift reproductive barriers caused by ploidy differences.
