## Supplemental Table 1 for "Centromeric variation is shared across ploidy barriers in *Alnus glutinosa* agg"

### Sheet: alnus_samples
Sample	Ploidy	Population	Species	Country	lat	lon
AG001b	2	AG001	A. glutinosa	Croatia	43.4458	16.7231
AG001a	2	AG001	A. glutinosa	Croatia	43.4458	16.7231
AG001c	2	AG001	A. glutinosa	Croatia	43.4458	16.7231
AG001d	2	AG001	A. glutinosa	Croatia	43.4458	16.7231
AG001e	2	AG001	A. glutinosa	Croatia	43.4458	16.7231
AG001f	2	AG001	A. glutinosa	Croatia	43.4458	16.7231
AG001g	2	AG001	A. glutinosa	Croatia	43.4458	16.7231
AG001h	2	AG001	A. glutinosa	Croatia	43.4458	16.7231
AG002a	4	AG002	A. rohlenae	Croatia	43.032	17.6115
AG002b	4	AG002	A. rohlenae	Croatia	43.032	17.6115
AG002c	4	AG002	A. rohlenae	Croatia	43.032	17.6115
AG002d	4	AG002	A. rohlenae	Croatia	43.032	17.6115
AG002e	4	AG002	A. rohlenae	Croatia	43.032	17.6115
AG002f	4	AG002	A. rohlenae	Croatia	43.032	17.6115
AG002g	4	AG002	A. rohlenae	Croatia	43.032	17.6115
AG002h	4	AG002	A. rohlenae	Croatia	43.032	17.6115
AG003d	4	AG003	A. rohlenae	Greece	40.0354	21.2882
AG003a	4	AG003	A. rohlenae	Greece	40.0354	21.2882
AG003b	4	AG003	A. rohlenae	Greece	40.0354	21.2882
AG003c	4	AG003	A. rohlenae	Greece	40.0354	21.2882
AG003e	4	AG003	A. rohlenae	Greece	40.0354	21.2882
AG003f	4	AG003	A. rohlenae	Greece	40.0354	21.2882
AG003g	4	AG003	A. rohlenae	Greece	40.0354	21.2882
AG003h	4	AG003	A. rohlenae	Greece	40.0354	21.2882
AG004a	2	AG004	A. glutinosa	North Macedonia	42.0876	21.793
AG004b	2	AG004	A. glutinosa	North Macedonia	42.0876	21.793
AG004c	2	AG004	A. glutinosa	North Macedonia	42.0876	21.793
AG004d	2	AG004	A. glutinosa	North Macedonia	42.0876	21.793
AG004e	2	AG004	A. glutinosa	North Macedonia	42.0876	21.793
AG004f	2	AG004	A. glutinosa	North Macedonia	42.0876	21.793
AG004g	2	AG004	A. glutinosa	North Macedonia	42.0876	21.793
AG004h	2	AG004	A. glutinosa	North Macedonia	42.0876	21.793
AG008ab	3	AG008	A. rohlenae/A.glutinosa	Serbia	43.0466	21.3306
AG008ad	2	AG008	A. glutinosa	Serbia	43.0466	21.3306
AG008b	4	AG008	A. rohlenae	Serbia	43.0466	21.3306
AG008c	4	AG008	A. rohlenae	Serbia	43.0466	21.3306
AG008e	2	AG008	A. glutinosa	Serbia	43.0466	21.3306
AG008f	4	AG008	A. rohlenae	Serbia	43.0466	21.3306
AG008g	2	AG008	A. rohlenae	Serbia	43.0466	21.3306
AG008h	3	AG008	A. rohlenae/A.glutinosa	Serbia	43.0466	21.3306
AG008i	2	AG008	A. glutinosa	Serbia	43.0466	21.3306
AG008j	2	AG008	A. glutinosa	Serbia	43.0466	21.3306
AG008k	2	AG008	A. glutinosa	Serbia	43.0466	21.3306
AG008l	2	AG008	A. glutinosa	Serbia	43.0466	21.3306
AG008m	4	AG008	A. rohlenae	Serbia	43.0466	21.3306
AG008p	4	AG008	A. rohlenae	Serbia	43.0466	21.3306
AG008q	4	AG008	A. rohlenae	Serbia	43.0466	21.3306
AG008v	4	AG008	A. rohlenae	Serbia	43.0466	21.3306
AG008y	2	AG008	A. glutinosa	Serbia	43.0466	21.3306
AG008z	4	AG008	A. rohlenae	Serbia	43.0466	21.3306
AG007a	2	AG007	A. incana	Serbia	43.5147	20.5046
AG030b	2	AG030	A. glutinosa	Bosnia and Herzegovina	44.1884	17.7378
AG030c	2	AG030	A. glutinosa	Bosnia and Herzegovina	44.1884	17.7378
AG030d	3	AG030	A. rohlenae/A.glutinosa	Bosnia and Herzegovina	44.1884	17.7378
AG030e	4	AG030	A. rohlenae	Bosnia and Herzegovina	44.1884	17.7378
AG030f	4	AG030	A. rohlenae	Bosnia and Herzegovina	44.1884	17.7378
AG030m	4	AG030	A. rohlenae	Bosnia and Herzegovina	44.1884	17.7378
AG030h	4	AG030	A. rohlenae	Bosnia and Herzegovina	44.1884	17.7378
AG030i	4	AG030	A. rohlenae	Bosnia and Herzegovina	44.1884	17.7378
AG030j	4	AG030	A. rohlenae	Bosnia and Herzegovina	44.1884	17.7378
AG030k	4	AG030	A. rohlenae	Bosnia and Herzegovina	44.1884	17.7378
AG030l	4	AG030	A. rohlenae	Bosnia and Herzegovina	44.1884	17.7378
AG029a	4	AG029	A. rohlenae	Montenegro	43.1474	19.2967
AG029b	4	AG029	A. rohlenae	Montenegro	43.1474	19.2967
AG029c	4	AG029	A. rohlenae	Montenegro	43.1474	19.2967
AG029d	4	AG029	A. rohlenae	Montenegro	43.1474	19.2967
AG029e	4	AG029	A. rohlenae	Montenegro	43.1474	19.2967
AG029f	4	AG029	A. rohlenae	Montenegro	43.1474	19.2967
AG029g	4	AG029	A. rohlenae	Montenegro	43.1474	19.2967
AG029h	4	AG029	A. rohlenae	Montenegro	43.1474	19.2967
AG021a	2	AG021	A. glutinosa	Italy	44.606	9.29682
AG021b	2	AG021	A. glutinosa	Italy	44.606	9.29682
AG021i	2	AG021	A. glutinosa	Italy	44.606	9.29682
AG021c	2	AG021	A. glutinosa	Italy	44.606	9.29682
AG021d	2	AG021	A. glutinosa	Italy	44.606	9.29682
AG021e	2	AG021	A. glutinosa	Italy	44.606	9.29682
AG021g	2	AG021	A. glutinosa	Italy	44.606	9.29682
AG021h	2	AG021	A. glutinosa	Italy	44.606	9.29682
AG023a	2	AG023	A. glutinosa	Spain	43.015	–1.507978
AG023b	2	AG023	A. glutinosa	Spain	43.015	–1.507978
AG023c	2	AG023	A. glutinosa	Spain	43.015	–1.507978
AG023d	2	AG023	A. glutinosa	Spain	43.015	–1.507978
AG023e	2	AG023	A. glutinosa	Spain	43.015	–1.507978
AG023f	2	AG023	A. glutinosa	Spain	43.015	–1.507978
AG023g	2	AG023	A. glutinosa	Spain	43.015	–1.507978
AG023h	2	AG023	A. glutinosa	Spain	43.015	–1.507978
AG023i	2	AG023	A. glutinosa	Spain	43.015	–1.507978
AG023j	2	AG023	A. glutinosa	Spain	43.015	–1.507978
AG024a	4	AG024	A. lusitanica	Spain	43.3329	–3.970437
AG024b	4	AG024	A. lusitanica	Spain	43.3329	–3.970437
AG024c	4	AG024	A. lusitanica	Spain	43.3329	–3.970437
AG024d	4	AG024	A. lusitanica	Spain	43.3329	–3.970437
AG024e	4	AG024	A. lusitanica	Spain	43.3329	–3.970437
AG024f	4	AG024	A. lusitanica	Spain	43.3329	–3.970437
AG024g	4	AG024	A. lusitanica	Spain	43.3329	–3.970437
AG024h	4	AG024	A. lusitanica	Spain	43.3329	–3.970437
AG024i	4	AG024	A. lusitanica	Spain	43.3329	–3.970437
AG024j	4	AG024	A. lusitanica	Spain	43.3329	–3.970437
AG031a	4	AG031	A. lusitanica	Portugal	39.7239	–8.507950
AG031b	4	AG032	A. lusitanica	Portugal	39.7239	–8.507950
AG031c	4	AG033	A. lusitanica	Portugal	39.7239	–8.507950
AG031d	4	AG034	A. lusitanica	Portugal	39.7239	–8.507950
AG031e	4	AG035	A. lusitanica	Portugal	39.7239	–8.507950
AG031f	4	AG036	A. lusitanica	Portugal	39.7239	–8.507950
AG031g	4	AG037	A. lusitanica	Portugal	39.7239	–8.507950
AG031h	4	AG038	A. lusitanica	Portugal	39.7239	–8.507950
AG031i	4	AG039	A. lusitanica	Portugal	39.7239	–8.507950
AG031j	4	AG040	A. lusitanica	Portugal	39.7239	–8.507950
AG035b	4	AG035	A. lusitanica	Spain	43.2832	-3.43883
AG035c	4	AG035	A. lusitanica	Spain	43.2832	-3.43883
AG035o	4	AG035	A. lusitanica	Spain	43.2832	-3.43883
AG035ab	4	AG035	A. lusitanica	Spain	43.2832	-3.43883
AG035ad	4	AG035	A. lusitanica	Spain	43.2832	-3.43883
AG035ae	4	AG035	A. lusitanica	Spain	43.2832	-3.43883
AG035ag	4	AG035	A. lusitanica	Spain	43.2832	-3.43883
AG035ai	4	AG035	A. lusitanica	Spain	43.2832	-3.43883
AG035ax	4	AG035	A. lusitanica	Spain	43.2832	-3.43883
AG035ay	4	AG035	A. lusitanica	Spain	43.2832	-3.43883
AG035bb	4	AG035	A. lusitanica	Spain	43.2832	-3.43883
AG035a	2	AG035	A. glutinosa	Spain	43.2832	-3.43883
AG035d	2	AG035	A. glutinosa	Spain	43.2832	-3.43883
AG035f	2	AG035	A. glutinosa	Spain	43.2832	-3.43883
AG035h	2	AG035	A. glutinosa	Spain	43.2832	-3.43883
AG035m	2	AG035	A. glutinosa	Spain	43.2832	-3.43883
AG035ac	2	AG035	A. glutinosa	Spain	43.2832	-3.43883
AG035ar	2	AG035	A. glutinosa	Spain	43.2832	-3.43883
AG035ap	2	AG035	A. glutinosa	Spain	43.2832	-3.43883
AG035av	2	AG035	A. glutinosa	Spain	43.2832	-3.43883
AG035aw	2	AG035	A. glutinosa	Spain	43.2832	-3.43883
AG035az	2	AG035	A. glutinosa	Spain	43.2832	-3.43883
AG035n	3	AG035	A. lusitanica/A. Glutinosa	Spain	43.2832	-3.43883
AG035af	3	AG035	A. lusitanica/A. Glutinosa	Spain	43.2832	-3.43883
AG040f	4	AG035	A. lusitanica	Spain	43.2832	-3.43883
AG039a	4	AG035	A. lusitanica	Spain	43.2832	-3.43883
AG039c	4	AG035	A. lusitanica	Spain	43.2832	-3.43883
AG019	2	AG019	A. orientalis	Cyprus	35.0358	32.818
